# Improving glycine utilization in *Escherichia coli*

**DOI:** 10.1101/2022.10.10.511530

**Authors:** Vincent Fung Kin Yuen, Daniel Zhi Jun Tan, Kang Zhou

## Abstract

*Escherichia coli* is a bacterium that has been widely used as host in industrial fermentation processes. Sugars and glycerol are currently used as feedstocks in most of such applications. To reduce the associated carbon footprint, there are many ongoing efforts in engineering the bacterium to utilize formate, a molecule that can be obtained from CO_2_ easily. Glycine is a key intermediate in a formate utilization pathway that has been reconstituted in *E. coli*. This study focuses on engineering *E. coli* to assimilate glycine into the central metabolism. We systematically compared three glycine utilization pathways and found that the glycine dehydrogenase pathway yielded the most stable strain. Through rational promoter engineering and evolution in a continuous stirred tank reactor (CSTR) with a mutator plasmid, we isolated a strain that was able to use glycine as the sole carbon and nitrogen source. It consumed 8 g/L glycine within 48 h. Whole genome sequencing revealed 40 changes in its genome, including a few in critical genes such as those encoding glutamate synthase and ATP synthase. The expression of the genes around the glyoxylate node was also found by RNA sequencing to be fine-tuned, presumably for reducing accumulation of the toxic aldehyde intermediate (glyoxylate). The strain obtained in this study could be useful in improving formate utilization in *E. coli*. The methods and equipment developed in this study (e.g., the customized, low-cost CSTR) could also facilitate training *E. coli* to utilize other non-conventional substrates.
