## Supplementary material for "Improving glycine utilization in *Escherichia coli*": Table S1.xlsx

### Sheet: Sheet1
Table S1 List of genome mutations discovered in GLY08.4 and GLY10
S/N	Strain	Mutation type	In coding region?	Amino acid change	Genome Index	Gene	Gene name	Intergenic region?	Remarks
1	GLY08.4 GLY10	small truncation	yes	N.A.	4631733	slt	soluble lytic murein transglycosylase	no	Single nucleotide deletion resulting in frame shift mutation, W334 to Y645 were changed
2	GLY10	small truncation	yes	N.A.	2318653	rcsC	sensory histidine kinase	no	Single nucleotide deletion resulting in frame shift mutation, G408 to S949 were changed
3	GLY10	SNP	no	N.A.	4376278	N.A.	N.A.	yes	near ecnA (entericidin A lipoprotein)
4	GLY10	SNP	no	N.A.	396384	N.A.	N.A.	yes	near sbmA (peptidoglycan DD-carboxypeptidase)
5	GLY10	SNP	no	N.A.	605949	N.A.	N.A.	yes	near ybdF (PF04237 family protein)
6	GLY10	SNP	yes	T206A	278187	afuC	CP4-6 prophage; ABC transporter ATP-binding	no	N.A.
7	GLY10	SNP	yes	M26I	3918188	atpG	ATP synthase F1 complex subunit gamma	no	N.A.
8	GLY10	SNP	yes	E131K	647645	citX	apo-citrate lyase phosphoribosyl-dephospho-CoA	no	N.A.
9	GLY10	SNP	yes	S407G	928400	cydC	glutathione/L-cysteine ABC exporter subunit	no	N.A.
10	GLY10	SNP	yes	R181H	2479743	dsdA	D-serine ammonia-lyase	no	N.A.
11	GLY10	SNP	yes	T628M	307450	ecpC	putative fimbrial usher protein	no	N.A.
12	GLY10	SNP	yes	C192Y	3247226	exuR	DNA-binding transcriptional repressor	no	N.A.
13	GLY10	SNP	yes	G60S	2571873	eutN	putative carboxysome structural protein	no	N.A.
14	GLY10	SNP	yes	G453E	1448876	feaB	phenylacetaldehyde dehydrogenase	no	N.A.
15	GLY10	SNP	yes	E1548K	4513837	fecB	ferric citrate ABC transporter periplasmic	no	N.A.
16	GLY10	SNP	yes	D154Y	2936016	fucI	L-fucose isomerase	no	N.A.
17	GLY10	SNP	yes	H246Y	788102	galM	galactose-1-epimerase	no	N.A.
18	GLY10	SNP	yes	F158L	3355196	gltB	glutamate synthase subunit	no	N.A.
19	GLY10	SNP	yes	V171I	3990256	hemC	hydroxymethylbilane synthase	no	N.A.
20	GLY10	SNP	yes	A322V	4497714	intB	KplE2 phage-like element; putative integrase	no	N.A.
21	GLY10	SNP	yes	V203A	1902655	manX	mannose-specific PTS enzyme IIAB component	no	N.A.
22	GLY10	SNP	yes	K4N	4128683	metB	O-succinylhomoserine (thiol)-lyase	no	N.A.
23	GLY10	SNP	yes	S264N	977116	mukB	chromosome partitioning protein	no	N.A.
24	GLY10	SNP	yes	S156P	4178208	nusG	transcription termination factor	no	N.A.
25	GLY10	SNP	yes	A184T	4146807	pflC	putative pyruvate formate-lyase 2 activating	no	N.A.
26	GLY10	SNP	yes	T279M	3978360	rffT	4-acetamido-4,6-dideoxy-D-galatose transferase	no	N.A.
27	GLY10	SNP	yes	A54T	4093279	rhaM	L-rhamnose mutarotase	no	N.A.
28	GLY10	SNP	yes	E132K	3965237	rhlB	ATP-dependent RNA helicase	no	N.A.
29	GLY10	SNP	yes	S407G	1507999	rlhA	23 rRNA 5-hydroxycytidine C2501 synthase	no	N.A.
30	GLY10	SNP	yes	V53M	2707645	rseC	putative protein	no	N.A.
31	GLY10	SNP	yes	L196P	1711414	rsxE	SoxR [2Fe-2S] reducing system protein	no	N.A.
32	GLY10	SNP	yes	D323N	109245	secA	protein translocation ATPase	no	N.A.
33	GLY10	SNP	yes	A277T	3750060	sgbU	putative L-xylulose 5-phosphate 3-epimerase	no	N.A.
34	GLY10	SNP	yes	S532N	1971097	tar	methyl-accepting chemotaxis protein	no	N.A.
36	GLY10	SNP	yes	I214N	46447	yaaU	putative transporter	no	N.A.
35	GLY10	SNP	yes	A108D	341447	yahJ	putative deaminase with metallo-dependent	no	N.A.
37	GLY10	SNP	yes	V374F	1444170	ydbH	PF11739 family protein	no	N.A.
38	GLY10	SNP	yes	A258V	2242195	yeiB	DUF418 domain-containing protein	no	N.A.
39	GLY10	SNP	yes	E278*	3009595	ygeY	putative peptidase	no	N.A.
40	GLY10	SNP	yes	V170M	1666712	ynfK	putative dethiobiotin synthetase	no	N.A.
